# Gene function and expression profiling in yeast spores, killifish diapause embryos, and their post-dormant offspring cells

**DOI:** 10.64898/2026.05.08.723705

**Authors:** Shaimaa Hassan, Maria Rodriguez-López, StJohn Townsend, Büşra Köksal, Sezin Akkus, Alessandro Ori, Alessandro Cellerino, Markus Ralser, Jürg Bähler

## Abstract

Dormancy is a reversible cellular state characterised by suspended proliferation and increased stress resilience, enabling long-term viability under adverse conditions. Although dormant cells are critical for the life cycle of diverse organisms, from microbes to humans, they are understudied compared to proliferating cells. We present a comparative investigation of dormant cells in two divergent species: spores of fission yeast and diapause embryos of turquoise killifish. A genome-wide screen for genes affecting the lifespan and heat-shock resilience of spores uncovered a trade-off between longevity and heat resistance, and considerable differences in the genetic basis for lifespan between spores and chronologically aging yeast cells. RNA-seq and mass-spectrometry analyses revealed substantial transcriptomic and proteomic changes in spores and diapause embryos, with ribosomal proteins induced as transcripts but repressed as proteins. Transcriptomic regulation of biological processes, but less so of specific genes, is broadly conserved across yeast spores, killifish diapause, and human dormant cancer cells, including the induction of autophagy– and translation-related processes and the repression of cell cycle-related processes. Spores and diapause embryos modulate their transcriptomes and proteomes in response to heat stress and prolonged time. These RNA and protein expression changes are uncoupled and differ from aging-related expression signatures in yeast cells and adult fish. Cells derived from older or stressed spores retain phenotypic differences for several cell divisions, reflected in altered expression signatures, lifespan and stress resilience. Similarly, diapause duration and heat exposure are associated with long-term expression signatures in post-diapause embryos before hatching. This study highlights core biological processes and principles that are remarkably conserved in distinct types of dormant cells.
