## Supplementary material for "Gene function and expression profiling in yeast spores, killifish diapause embryos, and their post-dormant offspring cells": Dataset S5

### Sheet: Index
Table	Description
Table 1	Induced transcripts in offspring from old spores
Table 2	Repressed transcripts in offspring from old spores
Table 3	Induced transcripts in offspring from heat-shocked spores
Table 4	Repressed transcripts in offspring from heat-shocked spores
Table 5	Induced proteins in offspring from old spores
Table 6	Repressed proteins in offspring from old spores
Table 7	Induced proteins in offspring from heat-shocked spores
Table 8	Repressed proteins in offspring from heat shocked spores

### Sheet: Table 1
gene	baseMean	log2FoldChange	lfcSE	stat	pvalue	padj
SPNCRNA.1666	73.6521	1.18721	0.278744	4.25915	2.05206e-05	0.000382976
SPNCRNA.5318	72.2538	0.701892	0.243346	2.88434	0.00392241	0.024254
SPNCRNA.1457	95.2129	0.576389	0.20332	2.83489	0.0045842	0.0273301
SPNCRNA.979	98.0322	0.569208	0.205022	2.77632	0.00549777	0.031361
SPNCRNA.4793	137.977	0.47438	0.178112	2.66338	0.00773599	0.0402506
SPNCRNA.6127	212.453	0.584994	0.174905	3.34465	0.000823879	0.00740628
SPNCRNA.5411	105.473	0.581916	0.212462	2.73891	0.00616426	0.0339921
SPNCRNA.1476	218.576	0.436494	0.175118	2.49257	0.0126823	0.058914
SPNCRNA.4334	124.691	0.937359	0.197285	4.75129	2.02121e-06	5.21868e-05
SPNCRNA.3943	91.9232	0.468178	0.201031	2.32888	0.0198653	0.082788
SPNCRNA.3597	76.7998	1.05538	0.265748	3.97134	7.14681e-05	0.00103553
SPNCRNA.630	138.145	1.19827	0.198428	6.03879	1.55272e-09	1.40317e-07
SPNCRNA.2052	70.7518	0.588532	0.238684	2.46574	0.0136732	0.0619442
SPNCRNA.6612	51.6304	0.75408	0.281986	2.67418	0.00749124	0.0393347
SPNCRNA.679	183.089	0.728034	0.152439	4.7759	1.78903e-06	4.83742e-05
SPNCRNA.779	105.167	0.518108	0.194826	2.65934	0.00782937	0.0406134
SPNCRNA.963	70.4372	0.674188	0.256251	2.63097	0.00851417	0.0435084
SPNCRNA.6677	75.1249	0.635092	0.280048	2.2678	0.0233417	0.0928799
SPNCRNA.1095	632.786	0.734256	0.212597	3.45374	0.00055287	0.00547134
SPAC1002.17c	1256.76	1.46383	0.222253	6.58631	4.50903e-11	5.53001e-09
SPAC1039.09	160.748	0.699725	0.178498	3.92007	8.85241e-05	0.00124078
SPAC1093.01	329.715	0.85929	0.123896	6.93559	4.04525e-12	5.55655e-10
SPAC11D3.07c	108.078	0.511198	0.201163	2.54122	0.0110468	0.0529075
SPAC12G12.09	116.175	0.730143	0.217444	3.35784	0.00078554	0.00715529
SPAC1399.04c	531.44	1.26898	0.198092	6.40604	1.49351e-10	1.70957e-08
SPAC1486.05	2247.63	0.524294	0.0758944	6.90819	4.90861e-12	6.48315e-10
SPAC14C4.06c	330.411	0.408093	0.12347	3.30521	0.000949053	0.00829274
SPAC15A10.16	93.0575	0.587473	0.216769	2.71013	0.00672562	0.0362003
SPAC1687.20c	226.468	0.516875	0.139684	3.70031	0.00021534	0.00252382
SPAC1783.05	456.833	0.535814	0.108455	4.94042	7.79529e-07	2.50178e-05
SPAC17G6.05c	116.399	0.582283	0.208764	2.78919	0.00528395	0.030496
SPAC18G6.05c	328.335	0.535916	0.129306	4.14455	3.40484e-05	0.000578824
SPAC1952.13	926.908	0.45814	0.0813232	5.63356	1.76522e-08	9.47153e-07
SPAC19A8.02	893.575	0.403129	0.0902991	4.46438	8.03009e-06	0.000168409
SPAC19A8.05c	167.854	0.525369	0.159561	3.29259	0.000992683	0.00860827
SPAC19B12.08	181.876	0.563632	0.169729	3.32079	0.000897646	0.00794463
SPAC19G12.10c	8108.57	0.487351	0.0614653	7.92888	2.2114e-15	5.06262e-13
SPAC1F3.10c	324.553	0.403313	0.133303	3.02554	0.00248189	0.0168103
SPAC222.09	1005.46	0.541391	0.0928451	5.83112	5.50564e-09	3.56724e-07
SPAC222.11	4091.62	0.485328	0.0578078	8.39554	4.63748e-17	1.44774e-14
SPAC22G7.04	713.121	0.447638	0.0885241	5.05667	4.26629e-07	1.45608e-05
SPAC23A1.17	570.977	0.631363	0.102958	6.13224	8.66529e-10	8.75194e-08
SPAC23H4.01c	2112.12	0.413718	0.0593633	6.96925	3.18632e-12	4.55909e-10
SPAC24C9.06c	3695.16	0.508839	0.110068	4.62293	3.78348e-06	8.96034e-05
SPAC25B8.13c	631.792	1.17244	0.112893	10.3853	2.89121e-25	2.4821e-22
SPAC25G10.01	403.369	0.622893	0.116645	5.34009	9.2902e-08	3.89055e-06
SPAC25G10.04c	202.73	0.523951	0.165614	3.16369	0.00155783	0.0120759
SPAC26F1.04c	138.144	0.502909	0.184864	2.72043	0.00651967	0.0353131
SPAC29A4.11	248.277	0.84359	0.281725	2.99437	0.00275009	0.0182666
SPAC29B12.07	476.04	0.412549	0.125926	3.27612	0.00105244	0.00899022
SPAC2E1P3.01	99.1963	0.572225	0.202596	2.82446	0.00473597	0.027971
SPAC2F7.16c	135.935	0.501858	0.180613	2.77864	0.00545868	0.0312078
SPAC2G11.05c	115.532	0.468129	0.206887	2.26273	0.0236526	0.0934671
SPAC2H10.01	544.722	0.70522	0.179633	3.9259	8.64067e-05	0.00121607
SPAC31A2.14	720.925	0.507595	0.102804	4.93753	7.91185e-07	2.51567e-05
SPAC31A2.16	123.203	0.606875	0.188008	3.22791	0.00124697	0.0101471
SPAC343.08c	150.457	0.546835	0.172414	3.17164	0.00151582	0.0118513
SPAC3G6.01	226.901	0.446451	0.146442	3.04866	0.00229865	0.0160113
SPAC3G9.11c	272.051	0.434029	0.135731	3.1977	0.00138526	0.0109608
SPAC3H1.11	825.509	0.533479	0.103382	5.16029	2.46568e-07	9.0076e-06
SPAC3H8.05c	645.855	0.424172	0.0910671	4.6578	3.1961e-06	7.78398e-05
SPAC4F8.12c	828.138	0.571809	0.153355	3.72867	0.000192494	0.00233578
SPAC4F8.13c	224.755	0.440602	0.154734	2.84749	0.00440657	0.0265697
SPAC513.07	242.081	0.435214	0.157636	2.76088	0.00576467	0.0324523
SPAC607.10	281.154	0.534812	0.130392	4.10159	4.10328e-05	0.000664654
SPAC664.15	158.676	0.5222	0.19389	2.69328	0.00707525	0.0376105
SPAC6F12.09	720.787	0.412607	0.0866347	4.7626	1.9111e-06	5.00971e-05
SPAC750.01	137.966	0.52431	0.185652	2.82415	0.00474057	0.027971
SPAC823.06	282.744	0.453083	0.136091	3.32925	0.000870794	0.00776703
SPAC869.02c	432.34	0.777997	0.107434	7.24165	4.43267e-13	7.24847e-11
SPAC9.03c	771.292	0.425827	0.104069	4.09178	4.28076e-05	0.000690147
SPAC977.14c	2461.37	0.486321	0.0611581	7.95187	1.83721e-15	4.50641e-13
SPAC977.16c	89.5332	0.820472	0.243251	3.37295	0.000743679	0.00692979
SPAC977.17	605.545	0.67331	0.111462	6.04072	1.53425e-09	1.40317e-07
SPAC9G1.02	1096.04	0.445046	0.0907134	4.90607	9.29209e-07	2.84902e-05
SPACUNK4.16c	642.459	0.65944	0.111126	5.93419	2.95307e-09	2.25352e-07
SPACUNK4.20	153.116	0.4444	0.166442	2.67	0.00758511	0.0397062
SPAP7G5.06	106.907	0.565772	0.19871	2.84722	0.00441024	0.0265697
SPAPB15E9.01c	928.215	0.509248	0.089103	5.71527	1.09528e-08	6.37488e-07
SPAPB18E9.04c	385.797	0.466843	0.106753	4.37312	1.22482e-05	0.000240344
SPAPB1E7.08c	566.901	0.714915	0.108828	6.56921	5.05826e-11	5.98968e-09
SPAPB24D3.08c	57.6654	0.794828	0.272422	2.91764	0.00352694	0.0223873
SPAPB2B4.04c	502.067	0.494964	0.109084	4.53746	5.69357e-06	0.000125332
SPBC106.14c	227.798	0.493577	0.175279	2.81596	0.00486322	0.0285964
SPBC1271.04c	87.7243	0.544736	0.214182	2.54334	0.0109799	0.0526605
SPBC1289.15	200.486	0.48129	0.149068	3.22866	0.00124374	0.0101449
SPBC12C2.02c	812.246	0.44903	0.0847073	5.30096	1.15195e-07	4.65389e-06
SPBC12C2.10c	505.044	0.506911	0.104777	4.83798	1.31168e-06	3.78513e-05
SPBC1306.02	209.86	0.604129	0.151753	3.98099	6.86276e-05	0.00100932
SPBC1347.12	89.9057	0.57908	0.208756	2.77396	0.00553793	0.0314855
SPBC146.09c	304.742	0.436675	0.126153	3.46146	0.000537261	0.00536324
SPBC1604.01	117.691	0.471237	0.210693	2.23661	0.0253119	0.0978839
SPBC1652.01	202.884	0.423123	0.148855	2.84253	0.00447577	0.0267767
SPBC1683.01	1672.73	0.790932	0.0650619	12.1566	5.29034e-34	1.75928e-30
SPBC1683.04	743.443	0.528576	0.0878046	6.01991	1.74516e-09	1.53663e-07
SPBC1683.07	116.664	0.518961	0.220474	2.35385	0.0185802	0.0790087
SPBC16A3.17c	264.289	0.401297	0.125158	3.20633	0.0013444	0.0107365
SPBC16C6.02c	289.946	0.634603	0.136217	4.65875	3.18132e-06	7.78398e-05
SPBC16E9.11c	1169.65	0.419956	0.0862959	4.86647	1.13609e-06	3.36322e-05
SPBC16E9.16c	187.611	0.692565	0.195183	3.54829	0.000387738	0.00405943
SPBC16H5.13	269.155	0.423092	0.138178	3.06192	0.0021992	0.0154755
SPBC1773.05c	371.063	0.408673	0.118211	3.45715	0.000545916	0.00543384
SPBC1773.15	188.606	0.447482	0.157529	2.84063	0.00450242	0.0268892
SPBC17D1.01	4040.28	0.502436	0.0635777	7.90271	2.72907e-15	5.85728e-13
SPBC18H10.02	5338.51	0.452796	0.0561594	8.0627	7.46298e-16	1.97137e-13
SPBC18H10.20c	179.343	0.423442	0.17173	2.46574	0.0136731	0.0619442
SPBC1D7.02c	63.3263	0.731094	0.248373	2.94353	0.00324492	0.02091
SPBC20F10.03	192.978	0.466679	0.155369	3.00368	0.00266735	0.0178204
SPBC215.12	219.775	0.497434	0.162353	3.06391	0.00218467	0.0154755
SPBC216.07c	332.142	0.514872	0.129539	3.97463	7.0488e-05	0.00102634
SPBC21C3.01c	197.874	0.413844	0.160341	2.58102	0.0098509	0.0485337
SPBC23E6.08	232.976	0.457317	0.137302	3.33074	0.000866144	0.00774568
SPBC25B2.02c	103.507	0.451108	0.195299	2.30983	0.0208973	0.085532
SPBC28E12.06c	115.514	0.477933	0.196849	2.42791	0.015186	0.0677257
SPBC2D10.04	351.888	0.498235	0.117279	4.24829	2.15404e-05	0.000399836
SPBC2F12.15c	81.3083	0.508757	0.214965	2.36669	0.0179478	0.0773308
SPBC30D10.10c	208.068	0.755317	0.187939	4.01895	5.84588e-05	0.000892211
SPBC31F10.05	96.8917	0.574957	0.210503	2.73135	0.00630762	0.0345575
SPBC32F12.07c	98.6807	0.474261	0.196253	2.41659	0.0156668	0.0695987
SPBC32H8.13c	155.755	0.478866	0.175005	2.7363	0.00621338	0.0341935
SPBC354.05c	242.948	0.48576	0.142771	3.40236	0.000668056	0.00635486
SPBC354.12	555.145	0.468024	0.11987	3.90445	9.44406e-05	0.00131299
SPBC36.01c	1243.95	0.427701	0.0702082	6.09189	1.11582e-09	1.09478e-07
SPBC3B9.15c	424.578	0.589042	0.109357	5.38641	7.18774e-08	3.12439e-06
SPBC409.08	1337.34	0.64856	0.0719809	9.01017	2.05733e-19	7.84987e-17
SPBC4C3.12	105.864	0.63229	0.21686	2.91566	0.0035494	0.0224882
SPBC4F6.06	1034.86	0.483481	0.0838559	5.76561	8.13611e-09	4.81714e-07
SPBC651.08c	1009.91	0.45124	0.0839955	5.37218	7.77884e-08	3.29784e-06
SPBC660.07	154.17	0.544878	0.168561	3.23252	0.00122703	0.0100564
SPBC725.16	311.346	0.405902	0.124744	3.25388	0.00113842	0.00948867
SPBC776.06c	229.15	0.456853	0.156299	2.92294	0.0034674	0.022091
SPBC83.13	2271.91	0.604384	0.0641131	9.42685	4.22597e-21	1.814e-18
SPBP19A11.06	329.07	0.502966	0.134949	3.72709	0.000193707	0.0023404
SPBPB8B6.04c	64.8797	0.697571	0.30869	2.25978	0.0238348	0.0939708
SPCC1020.01c	424.402	0.54594	0.109724	4.97556	6.50595e-07	2.14821e-05
SPCC1020.10	274.505	0.495619	0.138945	3.56703	0.000361056	0.00386251
SPCC1223.13	279.824	0.806425	0.161021	5.0082	5.49419e-07	1.83175e-05
SPCC132.02	144.905	0.409756	0.17382	2.35735	0.0184057	0.0789077
SPCC1322.08	799.617	0.402369	0.0782519	5.14197	2.71879e-07	9.82771e-06
SPCC1442.02	243.063	0.583457	0.134582	4.33531	1.45554e-05	0.000277685
SPCC1739.03	217.808	0.507051	0.145299	3.48971	0.000483542	0.00491268
SPCC1739.14	739.963	0.408116	0.0922292	4.42502	9.64346e-06	0.000195951
SPCC191.01	188.182	0.471174	0.185643	2.53806	0.0111467	0.0533118
SPCC24B10.22	532.406	0.888521	0.117187	7.58209	3.40039e-14	6.86879e-12
SPCC297.03	932.355	0.472061	0.0884902	5.33461	9.57481e-08	3.96143e-06
SPCC2H8.02	170.426	0.428227	0.167463	2.55714	0.0105537	0.0511162
SPCC330.11	544.281	0.559747	0.103507	5.40781	6.38006e-08	2.88278e-06
SPCC338.13	245.81	0.48204	0.131584	3.66338	0.000248914	0.00284923
SPCC417.11c	213.812	0.456927	0.142756	3.20075	0.0013707	0.0109211
SPCC569.07	361.009	0.449871	0.109361	4.11361	3.89518e-05	0.00064308
SPCC622.15c	265.164	0.553701	0.145423	3.80752	0.00014037	0.00179248
SPCC757.07c	451.218	0.419634	0.114652	3.66008	0.000252139	0.00287657
SPCC757.11c	369.451	0.457571	0.117243	3.90275	9.5106e-05	0.00131691
SPCC794.12c	3537.35	0.468184	0.0462384	10.1255	4.25998e-24	2.92576e-21
SPCC794.15	123.487	0.433333	0.173876	2.4922	0.0126955	0.058914
SPCC895.06	702.6	0.4599	0.114596	4.01324	5.98919e-05	0.000906955
SPCC965.06	834.087	0.402221	0.0925647	4.34529	1.39091e-05	0.000268336
SPCC970.08	459.427	0.439373	0.125406	3.5036	0.000459009	0.00470519
SPCP1E11.03	395.348	0.424117	0.114541	3.70275	0.000213278	0.00250821
SPCP25A2.02c	456.56	0.490323	0.105645	4.64122	3.46359e-06	8.32532e-05

### Sheet: Table 2
gene	baseMean	log2FoldChange	lfcSE	stat	pvalue	padj
SPNCRNA.477	146.14	-0.500789	0.165277	-3.03001	0.00244548	0.0166293
SPNCRNA.1368	98.3792	-0.757806	0.205532	-3.68705	0.000226869	0.00262313
SPNCRNA.3513	114.363	-0.424502	0.188271	-2.25474	0.0241496	0.0947767
SPNCRNA.1008	106.448	-0.667936	0.199236	-3.35249	0.000800886	0.00721849
SPNCRNA.1231	60.6551	-0.825867	0.24868	-3.321	0.00089695	0.00794463
SPNCRNA.4830	109.793	-0.461451	0.204511	-2.25636	0.0240484	0.0945958
SPNCRNA.5193	51.365	-1.07203	0.301216	-3.55902	0.000372244	0.00395052
SPNCRNA.6085	170.289	-0.461206	0.16481	-2.7984	0.00513563	0.0299418
SPNCRNA.4680	89.3319	-0.530602	0.207436	-2.55791	0.0105303	0.0510748
SPNCRNA.4009	133.298	-1.11142	0.200308	-5.54857	2.88018e-08	1.43341e-06
SPNCRNA.2443	825.977	-0.415217	0.0964557	-4.30474	1.67185e-05	0.000315446
SPNCRNA.965	82.605	-0.516033	0.229804	-2.24553	0.0247341	0.0963738
SPNCRNA.1278	81.5989	-0.917437	0.236913	-3.87246	0.000107743	0.00145094
SPAC11E3.13c	87.7602	-0.589265	0.26082	-2.25928	0.0238659	0.0939857
SPAC139.03	67.1129	-0.948846	0.247506	-3.83362	0.00012627	0.00164871
SPAC139.06	468.629	-0.454555	0.104914	-4.33264	1.47334e-05	0.000279527
SPAC13G6.15c	304.228	-0.509332	0.128354	-3.96818	7.24239e-05	0.0010406
SPAC14C4.09	1785.71	-0.472846	0.0677451	-6.97978	2.95642e-12	4.55909e-10
SPAC1705.02	1278.41	-0.735165	0.0883675	-8.3194	8.8407e-17	2.52991e-14
SPAC17G6.09	517.907	-0.400676	0.105603	-3.79416	0.000148143	0.0018703
SPAC17G8.05	389.446	-0.402855	0.106521	-3.78194	0.000155612	0.00195741
SPAC19B12.02c	2062.64	-0.423242	0.0731166	-5.78859	7.09818e-09	4.34327e-07
SPAC19G12.16c	3248.51	-0.732995	0.0671659	-10.9132	9.96779e-28	1.14098e-24
SPAC227.13c	1298.89	-0.46613	0.0783524	-5.94915	2.69544e-09	2.15259e-07
SPAC22F8.04	228.423	-0.488471	0.168915	-2.89181	0.0038303	0.0238393
SPAC23D3.12	390.664	-0.648916	0.127796	-5.07775	3.8194e-07	1.33835e-05
SPAC24H6.12c	730.815	-0.580121	0.103888	-5.58409	2.34932e-08	1.22236e-06
SPAC25G10.06	120.202	-0.498696	0.192847	-2.58597	0.00971065	0.0480495
SPAC29A4.17c	59.9005	-0.734302	0.258004	-2.84609	0.00442593	0.0266176
SPAC30D11.12	8496.43	-0.404112	0.0579546	-6.9729	3.10476e-12	4.55909e-10
SPAC31A2.13c	165.685	-0.432432	0.166146	-2.60273	0.00924854	0.0467739
SPAC31G5.02	1032.42	-0.464042	0.07975	-5.81871	5.93041e-09	3.7713e-07
SPAC343.06c	117.2	-0.401868	0.176852	-2.27234	0.0230661	0.0919963
SPAC3A11.13	82.1256	-0.620013	0.242891	-2.55264	0.0106911	0.0514913
SPAC3F10.15c	260.494	-0.45518	0.137669	-3.30635	0.000945216	0.00828029
SPAC3G6.05	247.699	-0.498262	0.137316	-3.62859	0.00028497	0.00316694
SPAC513.03	178.884	-0.407887	0.157362	-2.59203	0.00954105	0.0475529
SPAC56F8.04c	284.36	-0.474447	0.146232	-3.24447	0.00117668	0.00973664
SPAC5D6.01	7231.22	-0.453195	0.0458243	-9.88983	4.60815e-23	2.6374e-20
SPAC694.05c	70.3086	-0.756047	0.242688	-3.11531	0.00183754	0.0135702
SPAC6F12.07	746.452	-0.425734	0.0858041	-4.9617	6.9878e-07	2.28534e-05
SPAC7D4.13c	96.4762	-0.468587	0.198973	-2.35502	0.0185215	0.0790087
SPAC9E9.02	123.747	-0.424799	0.182488	-2.32781	0.019922	0.0829239
SPAC9E9.09c	3428.02	-1.46293	0.167477	-8.7351	2.43443e-18	8.35983e-16
SPAP14E8.02	275.591	-0.726602	0.128465	-5.65601	1.54929e-08	8.44487e-07
SPAPB15E9.06	81.0069	-0.739228	0.237809	-3.1085	0.00188042	0.0137683
SPAPB1E7.04c	249.692	-0.638083	0.140201	-4.55122	5.3336e-06	0.000120497
SPAPB2B4.03	219.909	-0.448884	0.156007	-2.87733	0.0040105	0.0245536
SPAPJ760.03c	1120.07	-0.42038	0.0886207	-4.74358	2.0997e-06	5.38088e-05
SPBC11C11.05	123.764	-0.63857	0.179598	-3.55555	0.000377188	0.00398543
SPBC19G7.04	67.0595	-0.733074	0.286199	-2.56141	0.0104247	0.0507059
SPBC26H8.01	63.4691	-0.717632	0.237969	-3.01565	0.00256428	0.0171987
SPBC2G5.03	243.386	-0.444868	0.128226	-3.46941	0.000521598	0.00523733
SPBC30B4.06c	107.692	-0.549187	0.194857	-2.81841	0.00482626	0.0284278
SPBC3B9.01	347.962	-0.418938	0.121982	-3.43443	0.000593805	0.00579298
SPBC409.04c	161.309	-0.461391	0.18069	-2.5535	0.0106648	0.0514366
SPBC428.18	324.222	-0.449644	0.133562	-3.36654	0.000761163	0.00700759
SPBC56F2.14	306.531	-0.400649	0.13718	-2.92061	0.00349349	0.022216
SPBC651.10	543.501	-0.489856	0.118112	-4.14739	3.36282e-05	0.000574524
SPBP35G2.13c	106.775	-0.469288	0.198225	-2.36744	0.0179114	0.0773308
SPBP8B7.06	20457.5	-0.432767	0.058437	-7.4057	1.30457e-13	2.48883e-11
SPBP8B7.31	99.3129	-0.544489	0.196267	-2.77423	0.00553328	0.0314855
SPBPB21E7.07	151.763	-0.403332	0.16404	-2.45875	0.0139422	0.0629969
SPCC132.03	279.545	-0.460986	0.128893	-3.5765	0.00034822	0.00374855
SPCC1322.10	5943.44	-0.455408	0.0475368	-9.58011	9.69389e-22	4.75555e-19
SPCC1393.10	2763.35	-0.757557	0.0625952	-12.1025	1.02462e-33	1.75928e-30
SPCC1682.13	101.022	-0.440363	0.195485	-2.25266	0.0242805	0.0950731
SPCC285.12	104.49	-0.517581	0.191511	-2.70261	0.00687967	0.0367938
SPCC306.11	202.993	-0.566637	0.141624	-4.001	6.30756e-05	0.000941747
SPCC63.07	252.981	-0.438297	0.127697	-3.43231	0.000598473	0.00580997
SPCC736.03c	176.183	-0.463305	0.154962	-2.98979	0.00279165	0.0185068
SPSNORNA.40	93.1963	-0.699895	0.207095	-3.37958	0.000725978	0.00684893

### Sheet: Table 3
gene	baseMean	log2FoldChange	lfcSE	stat	pvalue	padj
SPAC1093.01	329.715	0.559981	0.142318	3.93472	8.32951e-05	0.00465598
SPAC18G6.05c	328.335	0.647174	0.146659	4.41277	1.02055e-05	0.00101127
SPAC23A1.17	570.977	0.420745	0.11836	3.55478	0.000378302	0.0149945
SPAC823.06	282.744	0.517848	0.15472	3.34701	0.000816892	0.0247337
SPAPB15E9.01c	928.215	0.474591	0.102009	4.65246	3.27999e-06	0.000397244
SPAPB21F2.02	450.679	0.443736	0.128308	3.45835	0.000543491	0.0191099
SPBC12C2.10c	505.044	0.422264	0.119942	3.52057	0.000430618	0.0164692
SPBC16C6.02c	289.946	0.614301	0.155018	3.96277	7.4084e-05	0.00425008
SPBC16H5.13	269.155	0.577996	0.156435	3.69479	0.000220065	0.0102073
SPBC3B9.15c	424.578	0.448383	0.125286	3.57887	0.000345082	0.014353
SPBC56F2.01	359.484	0.479557	0.138174	3.47068	0.000519137	0.0185695
SPBP19A11.06	329.07	0.560216	0.153691	3.64507	0.000267318	0.0118929
SPCC1223.06	355.92	0.410098	0.129193	3.1743	0.00150199	0.0371416
SPCC191.02c	308.724	0.469128	0.141573	3.31369	0.000920749	0.026411
SPCC794.12c	3537.35	0.436161	0.0530034	8.22893	1.88899e-16	2.059e-13

### Sheet: Table 4
gene	baseMean	log2FoldChange	lfcSE	stat	pvalue	padj
SPAC23D3.12	390.664	-0.498043	0.147015	-3.3877	0.000704811	0.0229326
SPAC4A8.15c	2969.68	-0.455754	0.0620166	-7.3489	1.99848e-13	1.45223e-10
SPAC9E9.09c	3428.02	-0.832691	0.193	-4.31447	1.59987e-05	0.00139509
SPBC1711.08	2535.88	-0.438498	0.135035	-3.24731	0.00116503	0.0309728
SPBC776.11	13598.9	-0.518263	0.0608876	-8.51179	1.71262e-17	3.73352e-14
SPCC16C4.13c	3818.13	-0.44023	0.0770805	-5.7113	1.12117e-08	4.07359e-06
SPCP31B10.08c	4882.35	-0.454628	0.070912	-6.41116	1.44414e-10	7.87056e-08

### Sheet: Table 5
logFC	AveExpr	t	P.Value	adj.P.Val	B	gene
3.02775	12.5405	11.5431	1.97191e-12	5.21571e-09	18.2273	SPAP8A3.04c
3.27191	9.41151	10.1076	4.5437e-11	6.00904e-08	15.2598	SPBC56F2.15
3.62579	7.27223	9.7222	1.1028e-10	7.96854e-08	14.4138	SPCPB16A4.07
1.92077	8.1385	9.68411	1.20507e-10	7.96854e-08	14.329	SPAC17H9.11
1.47072	11.2429	8.69389	1.29204e-09	6.83487e-07	12.0521	SPBC839.17c
2.04974	8.00039	8.27371	3.67585e-09	1.6173e-06	11.0436	SPAC10F6.16
2.7283	9.02442	8.16045	4.89165e-09	1.6173e-06	10.7675	SPBC685.03
0.945628	9.002	7.88306	9.91786e-09	2.62327e-06	10.0838	SPBC215.11c
1.85321	6.51378	7.83255	1.12921e-08	2.71523e-06	9.95822	SPBC32F12.15
1.58191	11.1227	7.60282	2.0455e-08	4.50863e-06	9.38268	SPAC9E9.13
1.5422	8.17126	7.52897	2.47939e-08	5.04461e-06	9.1962	SPCC24B10.05
1.96356	10.4684	7.30461	4.46592e-08	8.4374e-06	8.62541	SPBC1539.06
2.25506	7.5305	7.26037	5.01875e-08	8.84974e-06	8.51215	SPAC23D3.17
1.70378	8.61038	7.18332	6.15355e-08	1.01726e-05	8.31428	SPAP8A3.08
1.75842	8.45863	7.02925	9.26871e-08	1.4421e-05	7.91653	SPBC21C3.19
1.22728	9.13081	6.9993	1.004e-07	1.47532e-05	7.8389	SPAC27F1.02c
1.46275	8.43672	6.96746	1.09316e-07	1.51763e-05	7.75625	SPAC32A11.02c
1.53242	9.0501	6.9408	1.17398e-07	1.51763e-05	7.68696	SPAC4H3.07c
1.42919	8.94473	6.87241	1.4102e-07	1.69544e-05	7.50885	SPCC338.12
1.63284	8.19791	6.4816	4.05698e-07	4.66552e-05	6.48174	SPCC1442.08c
1.41439	9.51432	6.39637	5.11827e-07	5.64076e-05	6.2558	SPBC29A3.10c
1.32875	9.61381	6.3413	5.94959e-07	6.29466e-05	6.10946	SPBP19A11.01
1.20949	7.10197	6.17458	9.39774e-07	9.56039e-05	5.66494	SPAC23H4.18c
1.10227	8.57625	6.04969	1.32549e-06	0.000129849	5.33056	SPCC338.05c
1.03484	9.85849	5.99066	1.56002e-06	0.000147366	5.17216	SPCC965.07c
0.779176	9.8703	5.93319	1.8286e-06	0.000165085	5.01773	SPAC19G12.09
1.2355	6.13352	5.92463	1.87242e-06	0.000165085	4.99471	SPBC11B10.10c
2.22133	7.74749	5.84299	2.34739e-06	0.000198026	4.77494	SPCC16A11.15c
2.00145	9.19872	5.83563	2.39578e-06	0.000198026	4.75511	SPBC17D1.17
1.31467	7.36749	5.66343	3.86456e-06	0.00030064	4.29044	SPCC191.01
1.19858	9.07863	5.51655	5.8172e-06	0.000431798	3.89317	SPBC365.06
1.33384	9.81041	5.51288	5.87702e-06	0.000431798	3.88324	SPAC13C5.04
1.17439	7.85832	5.46775	6.66502e-06	0.000476459	3.76106	SPAC2C4.04c
1.56858	9.37606	5.45316	6.942e-06	0.000482013	3.72152	SPCC757.03c
1.06257	8.07999	5.42049	7.60439e-06	0.00050284	3.63304	SPAC222.03c
0.852508	8.63164	5.40058	8.03895e-06	0.00051861	3.5791	SPAC1142.02c
1.72943	8.09783	5.37138	8.7216e-06	0.000549253	3.49998	SPCC70.02c
0.856736	12.7236	5.18954	1.44947e-05	0.000856738	3.00718	SPBC28F2.03
1.29901	9.17021	5.18754	1.45759e-05	0.000856738	3.00176	SPBC725.03
0.787668	9.20649	5.13146	1.70494e-05	0.000980343	2.84979	SPBC2D10.12
0.861137	10.4602	5.11206	1.79998e-05	0.00101297	2.79721	SPBC1773.07c
1.36344	10.2423	5.0665	2.04445e-05	0.00112658	2.6738	SPBC16E9.16c
1.26124	8.11697	5.04715	2.15805e-05	0.00116491	2.62141	SPAC57A10.09c
1.3867	8.81746	5.00988	2.39501e-05	0.00124212	2.52049	SPCC622.08c
1.17197	8.85521	4.98803	2.54588e-05	0.00129497	2.46133	SPCC1442.14c
0.796305	6.4518	4.96111	2.74481e-05	0.00134445	2.38848	SPCC1672.10
1.14578	7.24192	4.80319	4.26648e-05	0.0019798	1.96171	SPAC3F10.19
0.751201	7.83613	4.78758	4.45649e-05	0.00203231	1.91958	SPAC13D6.05
0.886668	9.56868	4.77439	4.62354e-05	0.00207276	1.884	SPAC22E12.03c
1.42505	9.68806	4.70442	5.61997e-05	0.00243321	1.69541	SPAC23H3.15c
0.622989	10.5843	4.69788	5.72335e-05	0.00243321	1.6778	SPAC26F1.07
2.73163	7.76311	4.68947	5.85919e-05	0.00243321	1.65514	SPAC869.07c
1.14379	9.01313	4.68943	5.85986e-05	0.00243321	1.65503	SPBC1773.06c
2.79871	10.0684	4.68774	5.88755e-05	0.00243321	1.65048	SPAC11D3.01c
1.01148	8.09562	4.68096	5.99974e-05	0.00244143	1.63225	SPBC800.12c
0.590104	10.0701	4.63094	6.89692e-05	0.00268673	1.49769	SPBC215.09c
0.655855	10.3834	4.62768	6.9597e-05	0.00268673	1.48894	SPBC2G2.04c
1.70265	9.71435	4.61306	7.24881e-05	0.00273901	1.44966	SPAC23C11.06c
0.905078	7.60391	4.49871	9.96211e-05	0.00371123	1.143	SPAC29A4.05
1.93774	6.18644	4.48123	0.000104573	0.00378898	1.09625	SPBC119.18
0.607125	7.9677	4.45059	0.000113855	0.00406953	1.01432	SPBC12C2.06
0.765114	9.25506	4.37643	0.000139824	0.00480305	0.816494	SPBC21B10.08c
0.526533	7.7648	4.33877	0.000155178	0.00526214	0.716253	SPAPB24D3.08c
1.0346	7.22102	4.31061	0.000167736	0.00555748	0.641419	SPCC330.04c
0.732659	9.18558	4.30985	0.00016809	0.00555748	0.639393	SPCC16C4.10
0.854131	9.55435	4.27488	0.000185124	0.00597137	0.546614	SPAC17H9.16
0.898518	12.541	4.256	0.000195019	0.00617848	0.496582	SPAC7D4.07c
0.825431	12.0172	4.24689	0.000199978	0.00622286	0.472458	SPCC550.06c
0.728169	7.72166	4.2212	0.000214647	0.00652576	0.404478	SPAC2H10.02c
2.34306	4.61277	4.16112	0.000253212	0.00761076	0.245901	SPBC26H8.14c
1.32919	10.2348	4.15159	0.000259926	0.00772476	0.220801	SPCC1393.12
1.60673	8.65583	4.13913	0.000268973	0.00784	0.187987	SPAC26H5.08c
1.40862	5.28785	4.1381	0.000269732	0.00784	0.185288	SPAC17G8.09
0.806544	8.21118	4.10159	0.000298139	0.00847932	0.0893036	SPCC965.06
0.89404	8.91394	4.01859	0.000374104	0.0102011	-0.128046	SPAC13G6.04
0.691181	8.25756	4.00942	0.00038359	0.010353	-0.152003	SPBC3B8.05
0.556833	8.07411	3.98331	0.000411891	0.0109689	-0.22009	SPAC3F10.04
1.03287	8.13749	3.98081	0.000414704	0.0109689	-0.226598	SPAC17C9.09c
2.55619	6.31551	3.94772	0.000453796	0.0118841	-0.312705	SPAC1B3.12c
1.01862	8.62707	3.92693	0.000480178	0.0122122	-0.366692	SPAC1296.02
0.880722	8.12776	3.80598	0.000666191	0.0165251	-0.67904	SPBC1711.12
0.755088	6.25388	3.8047	0.000668502	0.0165251	-0.68234	SPCC1393.09c
1.4857	5.74817	3.80019	0.000676676	0.0165723	-0.693917	SPBC3B9.18c
1.46119	5.99242	3.79148	0.000692761	0.016641	-0.716294	SPBC1D7.01
1.39876	10.1884	3.79081	0.000694011	0.016641	-0.718011	SPAC15F9.03c
1.14694	7.37666	3.77918	0.00071609	0.0169112	-0.747834	SPBC24C6.13
2.30714	5.66658	3.71922	0.000841315	0.0193107	-0.901175	SPBC1683.07
1.42308	5.97584	3.71675	0.000846896	0.0193107	-0.907461	SPAC15A10.05c
2.04992	5.00022	3.70759	0.000867964	0.0196219	-0.93082	SPAC222.17
0.945104	7.37828	3.69183	0.000905382	0.0202944	-0.970931	SPBC2D10.03c
1.46848	6.55699	3.68555	0.000920718	0.0204647	-0.98689	SPAC3G6.07
1.59546	5.41421	3.67208	0.000954496	0.0209703	-1.02111	SPBC26H8.16
0.503714	6.51719	3.66991	0.000960067	0.0209703	-1.02664	SPBC83.01
0.622533	11.1255	3.66712	0.000967252	0.0209703	-1.03372	SPAC9E9.11
1.46846	9.39929	3.65323	0.0010038	0.0211961	-1.06893	SPAC869.09
0.826468	9.57806	3.65237	0.00100611	0.0211961	-1.07111	SPBP8B7.25
0.676108	8.22596	3.63567	0.00105194	0.0217374	-1.11339	SPAC824.07
0.775107	7.9544	3.62337	0.001087	0.0222878	-1.1445	SPBC1105.07c
0.717665	10.3108	3.61423	0.00111379	0.0226613	-1.16758	SPBC32F12.03c
1.55741	7.01947	3.59731	0.00116508	0.0235238	-1.21026	SPBP16F5.05c
0.640137	7.57329	3.57201	0.00124603	0.0245951	-1.27391	SPAC26F1.04c
0.712117	10.0302	3.55972	0.00128733	0.0251375	-1.3048	SPAC25B8.12c
0.607372	8.83718	3.53766	0.00136477	0.0259914	-1.3601	SPAC31G5.05c
0.759688	12.538	3.53735	0.0013659	0.0259914	-1.36087	SPCC1450.04
0.682674	11.1475	3.50971	0.00146939	0.027667	-1.42996	SPAC1F12.02c
0.566894	8.96779	3.50645	0.00148211	0.027667	-1.43811	SPBC30D10.14
0.77191	7.8918	3.49095	0.00154395	0.0282729	-1.47675	SPBC23E6.06c
1.34347	5.25209	3.46258	0.00166366	0.0301396	-1.54729	SPBC3H7.18
0.808416	6.43288	3.44435	0.00174528	0.031191	-1.59251	SPBC3B9.17
0.778454	10.2004	3.42538	0.00183433	0.0325625	-1.63946	SPAC3C7.14c
0.866879	7.879	3.41189	0.00190026	0.03322	-1.67275	SPAC24C9.08
1.82204	6.52563	3.39551	0.00198347	0.0340667	-1.71315	SPBC1734.14c
0.91046	9.75466	3.39145	0.00200462	0.0342078	-1.72314	SPBC16C6.08c
0.936468	11.1475	3.37754	0.00207878	0.0350455	-1.75736	SPBP8B7.06
1.1609	8.88	3.37727	0.00208021	0.0350455	-1.75801	SPAC15E1.02c
1.78649	7.65642	3.37187	0.00210971	0.0353176	-1.77127	SPAC25H1.10c
1.92432	4.67746	3.35168	0.00222367	0.0367601	-1.82079	SPAC4F10.22
0.706798	8.05489	3.34919	0.00223815	0.0367695	-1.82689	SPCC1442.06
1.66832	4.80416	3.32768	0.00236679	0.0385106	-1.87946	SPBC16E9.15
2.02127	5.00959	3.32539	0.00238096	0.0385106	-1.88507	SPAC3H5.13
0.736489	8.61507	3.32428	0.0023878	0.0385106	-1.88776	SPAC3H8.10
0.802092	5.77587	3.3211	0.00240762	0.0385948	-1.89553	SPBC31E1.04
0.995002	8.76856	3.31699	0.00243343	0.0387737	-1.90556	SPCC1919.09
1.3381	4.40304	3.26635	0.00277402	0.0432238	-2.02856	SPBC3B9.21
1.93051	5.68632	3.25855	0.00283046	0.0437811	-2.04746	SPCC1259.03
0.735687	8.3944	3.25406	0.00286336	0.043993	-2.0583	SPBC13E7.04
0.61799	6.69423	3.25216	0.00287743	0.043993	-2.06289	SPBC216.04c
0.639974	5.40521	3.1913	0.00336432	0.0484694	-2.20932	SPBC1861.04c
1.65842	5.03696	3.19043	0.00337179	0.0484694	-2.21139	SPAC664.13
2.2481	5.52514	3.18257	0.00344033	0.0491874	-2.23022	SPBC106.02c
1.19935	4.12536	3.16917	0.00356014	0.0506268	-2.26223	SPAC1002.04c
0.859895	7.338	3.14956	0.00374275	0.0523642	-2.30897	SPAC15A10.07
1.37276	7.80903	3.1476	0.00376151	0.0523642	-2.31364	SPBC21B10.14
1.39112	4.79987	3.12076	0.00402722	0.0554792	-2.37736	SPBC6B1.12c
0.688413	9.01474	3.08652	0.00439236	0.0598855	-2.45828	SPBC3B9.19
1.47245	7.15077	3.07108	0.00456716	0.0613398	-2.49462	SPAC3A11.13
0.596873	9.89923	3.06874	0.00459422	0.0613398	-2.50012	SPBC23G7.15c
1.80482	6.43509	3.06545	0.00463246	0.0613398	-2.50784	SPAC27D7.09c
0.546621	7.63208	3.06496	0.00463817	0.0613398	-2.50899	SPAC17C9.11c
1.73138	8.5599	3.05599	0.00474432	0.0624315	-2.53005	SPAC3C7.02c
2.04542	6.41981	3.05355	0.00477359	0.0625057	-2.53577	SPAC19G12.06c
1.34936	5.30879	3.05026	0.00481327	0.0627147	-2.54347	SPCC576.13
0.976696	9.27276	3.04221	0.00491181	0.063685	-2.56232	SPAC607.03c
1.52771	6.7939	3.02944	0.00507199	0.0654411	-2.59215	SPCC18.11c
0.69893	9.2324	3.01067	0.00531654	0.067562	-2.6359	SPCC1450.13c
1.18787	5.86294	3.00652	0.00537218	0.0676639	-2.64557	SPAC1002.13c
1.28082	5.59586	3.00271	0.0054236	0.0679878	-2.65441	SPBC4C3.04c
1.57668	8.62369	2.97866	0.00575963	0.0715222	-2.71018	SPCC191.11
1.32889	5.79825	2.96881	0.0059029	0.0729587	-2.73296	SPCC306.11
0.752446	7.40443	2.95949	0.00604156	0.0743252	-2.75448	SPCC1840.10
1.53111	6.90185	2.92487	0.0065839	0.0795178	-2.83405	SPAC29E6.05c
0.536551	9.3957	2.92005	0.00666302	0.0797452	-2.8451	SPCC191.07
0.54503	6.99448	2.91437	0.00675737	0.0805101	-2.8581	SPBC106.17c
1.23501	4.6049	2.89908	0.00701745	0.0826543	-2.893	SPBC16A3.16
1.81609	5.46664	2.8983	0.00703109	0.0826543	-2.8948	SPAC20G4.05c
1.32706	6.83488	2.88094	0.00733864	0.0855097	-2.93432	SPAC227.05
1.51584	6.67178	2.87786	0.00739444	0.0857819	-2.94132	SPBC12D12.08c
1.53095	6.83251	2.81258	0.00867704	0.0980802	-3.08867	SPAC23H3.02c

### Sheet: Table 6
logFC	AveExpr	t	P.Value	adj.P.Val	B	gene
-2.44475	10.8896	-8.20723	4.34623e-09	1.6173e-06	10.8817	SPBC1685.10
-1.07636	9.89946	-8.05559	6.38264e-09	1.87579e-06	10.5103	SPAC17G6.14c
-1.87246	13.8593	-6.93109	1.20492e-07	1.51763e-05	7.66169	SPBC32F12.11
-1.32841	9.06888	-5.78401	2.76456e-06	0.000221583	4.61595	SPAC3H5.07
-3.04847	8.59077	-5.44473	7.10718e-06	0.000482013	3.69869	SPAC328.10c
-2.89685	7.13549	-5.24343	1.2468e-05	0.00076693	3.15324	SPAC26A3.14c
-1.62681	7.76824	-5.03676	2.22166e-05	0.00117526	2.59327	SPBC32F12.12c
-4.97198	7.87869	-4.96733	2.69752e-05	0.00134445	2.40531	SPCC613.06
-0.763219	11.9462	-4.92435	3.04169e-05	0.00146278	2.28906	SPAC1006.07
-2.535	4.68748	-4.83856	3.86531e-05	0.00182567	2.0572	SPAC1B3.21
-1.75284	10.1593	-4.64459	6.63961e-05	0.00266087	1.53439	SPBC685.07c
-0.82926	9.57353	-4.62515	7.00886e-05	0.00268673	1.48215	SPAC3A11.07
-0.718754	10.468	-4.48492	0.000103509	0.00378898	1.1061	SPBC4F6.18c
-4.51432	6.68627	-4.43195	0.000119894	0.00422826	0.964533	SPCC576.11
-0.712311	8.15754	-4.41675	0.000125051	0.0043521	0.92398	SPBC8D2.06
-2.91914	5.77048	-4.30294	0.000171327	0.00559455	0.621058	SPCC1795.02c
-2.42541	6.61073	-4.25378	0.000196217	0.00617848	0.4907	SPCC1739.08c
-2.47603	5.04279	-4.24152	0.000202958	0.00624214	0.458252	SPAC12B10.06c
-0.991326	12.4569	-4.12088	0.000282782	0.00812999	0.139988	SPAC26F1.06
-0.686351	12.7375	-4.06559	0.00032902	0.00925807	-0.00511719	SPBC19C2.07
-0.703576	6.45852	-4.02248	0.000370159	0.0102011	-0.117902	SPBC8D2.10c
-0.880785	9.76416	-4.01987	0.000372807	0.0102011	-0.124721	SPAC1556.07
-0.615381	9.64064	-3.93273	0.000472663	0.0122122	-0.351624	SPBC1734.11
-2.97937	5.37363	-3.92767	0.000479207	0.0122122	-0.364758	SPAC23C11.14
-0.777856	7.27845	-3.84876	0.000593502	0.0149506	-0.568914	SPBC577.10
-0.696801	11.6967	-3.73096	0.000815222	0.019082	-0.871215	SPCC576.09
-0.792642	8.60148	-3.72184	0.000835421	0.0193107	-0.89449	SPBC30D10.13c
-0.700074	10.1174	-3.65141	0.0010087	0.0211961	-1.07355	SPBC2D10.10c
-0.647836	8.11749	-3.65103	0.00100972	0.0211961	-1.07451	SPAC27F1.07
-1.18488	11.1676	-3.64804	0.00101781	0.0211977	-1.08209	SPCC1183.08c
-0.648577	10.6024	-3.5829	0.00121053	0.0242564	-1.24653	SPBC16H5.02
-2.04553	5.37514	-3.57527	0.0012353	0.0245667	-1.26572	SPAC25B8.07c
-0.706553	9.37455	-3.5582	0.00129251	0.0251375	-1.3086	SPAC4G9.16c
-2.58232	5.66589	-3.54423	0.00134123	0.0258945	-1.34362	SPBC23G7.11
-0.67937	12.1314	-3.50562	0.00148534	0.027667	-1.44017	SPCC576.08c
-0.596956	13.2023	-3.48948	0.00154993	0.0282729	-1.48041	SPAC4H3.10c
-0.571836	11.4395	-3.45445	0.00169959	0.0305811	-1.56747	SPCC417.08
-0.5943	7.96245	-3.41845	0.00186792	0.0329377	-1.65657	SPAC56E4.04c
-0.690952	9.19235	-3.41013	0.00190905	0.03322	-1.6771	SPCC1183.02
-0.553464	12.9577	-3.39721	0.00197469	0.0340667	-1.70897	SPCC13B11.01
-0.647081	11.5847	-3.35923	0.00218037	0.036271	-1.80228	SPBC18H10.12c
-2.72233	5.88569	-3.27542	0.00270988	0.0426644	-2.00661	SPBC29A10.16c
-0.568477	7.65306	-3.26579	0.00277809	0.0432238	-2.02994	SPAC10F6.13c
-0.657115	8.02483	-3.23596	0.00300002	0.0456037	-2.102	SPBC18H10.03
-0.732241	8.5867	-3.22967	0.0030489	0.0456835	-2.11715	SPBC3F6.03
-0.594183	13.01	-3.22701	0.00306981	0.0456835	-2.12355	SPCC622.09
-0.71589	9.76508	-3.22531	0.00308324	0.0456835	-2.12764	SPAC13G6.02c
-0.651456	9.17043	-3.22502	0.00308558	0.0456835	-2.12835	SPAC4D7.05
-2.67382	6.2534	-3.22426	0.00309162	0.0456835	-2.13019	SPAC27D7.07c
-0.805059	9.47922	-3.21119	0.0031971	0.0469796	-2.1616	SPAC15E1.03
-0.673639	8.61315	-3.19305	0.00334922	0.0484694	-2.20511	SPBC26H8.11c
-0.562395	8.41961	-3.19266	0.00335261	0.0484694	-2.20606	SPBC16H5.08c
-0.556706	9.07673	-3.15588	0.00368292	0.0518155	-2.29392	SPAC3C7.11c
-0.558062	9.59355	-3.12537	0.00398037	0.0551209	-2.36644	SPBC14F5.05c
-0.96925	10.7445	-3.0828	0.00443392	0.0601421	-2.46705	SPBC2F12.04
-0.586006	7.70558	-3.0704	0.00457492	0.0613398	-2.4962	SPBC1271.02
-0.559165	8.39989	-3.01457	0.00526484	0.067416	-2.62682	SPAC13D6.02c
-0.699305	13.9422	-3.01372	0.00527604	0.067416	-2.6288	SPBC1815.01
-0.845963	8.72062	-3.00902	0.00533855	0.067562	-2.63973	SPBC19C2.14
-0.801396	10.5435	-2.95696	0.00607967	0.0744479	-2.7603	SPCC364.03
-1.33002	3.7852	-2.92625	0.00656145	0.0795178	-2.83089	SPAC14C4.07
-1.65426	6.37351	-2.92259	0.00662122	0.0796051	-2.83928	SPAC630.11
-0.528958	9.28367	-2.89169	0.00714662	0.0836408	-2.90985	SPAC27E2.03c
-0.929387	7.20527	-2.85553	0.00781163	0.090226	-2.99193	SPBC409.20c
-0.799073	7.40834	-2.81479	0.00863032	0.0979708	-3.0837	SPCC306.02c

### Sheet: Table 7
	logFC	AveExpr	t	P.Value	adj.p.value	B	gene	p.adj
SPCPB16A4.07	2.61126	7.27223	6.06378	1.27498e-06	3.79686e-14	0.188743	SPCPB16A4.07	3.79686e-14
SPAP8A3.04c	1.40996	12.5405	4.65521	6.44604e-05	3.79686e-14	-1.194	SPAP8A3.04c	3.79686e-14
SPAC10F6.16	1.26456	8.00039	4.42051	0.000123757	3.79686e-14	-1.4441	SPAC10F6.16	3.79686e-14
SPAC15A10.05c	1.53606	5.97584	3.47436	0.00161292	3.79686e-14	-2.47939	SPAC15A10.05c	3.79686e-14
SPAC32A11.02c	0.751191	8.43672	3.09874	0.00425859	3.79686e-14	-2.88901	SPAC32A11.02c	3.79686e-14
SPBC11B10.10c	0.742924	6.13352	3.08527	0.00440624	3.79686e-14	-2.90353	SPBC11B10.10c	3.79686e-14
SPAC1834.03c	0.688164	10.9184	2.89146	0.0071507	3.79686e-14	-3.11062	SPAC1834.03c	3.79686e-14
SPBC1685.05	1.87354	7.04653	2.79251	0.00911156	3.79686e-14	-3.21476	SPBC1685.05	3.79686e-14
SPBC365.12c	0.661271	9.21454	2.64391	0.0130226	3.79686e-14	-3.36866	SPBC365.12c	3.79686e-14
SPBC1105.07c	0.590055	7.9544	2.38877	0.0235496	3.79686e-14	-3.62441	SPBC1105.07c	3.79686e-14
SPAC637.03	1.16837	5.93058	2.37688	0.0241922	3.79686e-14	-3.63602	SPAC637.03	3.79686e-14
SPAC5D6.09c	0.557809	6.93133	2.22258	0.0341051	1.59468e-12	-3.78398	SPAC5D6.09c	1.59468e-12
SPMIT.09	0.666483	7.09432	2.19559	0.036174	3.2558e-12	-3.80929	SPMIT.09	3.2558e-12
SPBC1683.07	1.53585	5.66658	2.14416	0.0404311	1.31192e-11	-3.85705	SPBC1683.07	1.31192e-11
SPAC630.05	1.95661	4.66015	2.12421	0.0421989	2.15872e-11	-3.87539	SPAC630.05	2.15872e-11
SPCC330.04c	0.573335	7.22102	2.06873	0.0474817	8.86376e-11	-3.92586	SPCC330.04c	8.86376e-11
SPBC21C3.19	0.56774	8.45863	1.96547	0.0588867	1.2741e-09	-4.01757	SPBC21C3.19	1.2741e-09
SPAC17H9.08	1.42875	4.3587	1.87026	0.0714534	1.24461e-08	-4.09943	SPAC17H9.08	1.24461e-08
SPCC1020.01c	1.96205	6.6213	1.84617	0.0749765	2.06079e-08	-4.1197	SPCC1020.01c	2.06079e-08
SPCC24B10.09	0.609658	9.15353	1.82862	0.0776378	2.90364e-08	-4.13436	SPCC24B10.09	2.90364e-08
SPAC15E1.02c	0.703672	8.88	1.77285	0.0866358	1.00616e-07	-4.18029	SPAC15E1.02c	1.00616e-07
SPMIT.05	0.685147	7.20949	1.73882	0.0925487	1.99574e-07	-4.20782	SPMIT.05	1.99574e-07
SPBC839.05c	0.505208	10.9554	1.73263	0.0936603	2.24058e-07	-4.21279	SPBC839.05c	2.24058e-07
SPBC3B8.10	1.38456	4.4072	1.72422	0.0951886	2.6082e-07	-4.21952	SPBC3B8.10	2.6082e-07
SPCC576.13	0.880152	5.30879	1.72305	0.0954029	2.66255e-07	-4.22045	SPCC576.13	2.66255e-07
SPBPB2B2.12c	0.737701	5.82963	1.72068	0.095838	2.77498e-07	-4.22234	SPBPB2B2.12c	2.77498e-07
SPBC56F2.15	0.615356	9.41151	1.64628	0.110376	1.32735e-06	-4.28073	SPBC56F2.15	1.32735e-06
SPBC3E7.02c	0.833317	10.9806	1.58647	0.12335	4.41162e-06	-4.32626	SPBC3E7.02c	4.41162e-06
SPBC106.02c	1.25023	5.52514	1.53279	0.13604	1.2393e-05	-4.36603	SPBC106.02c	1.2393e-05
SPBC725.10	1.01649	7.85719	1.51065	0.141572	1.84404e-05	-4.38213	SPBC725.10	1.84404e-05
SPBC685.03	0.572241	9.02442	1.48228	0.148925	2.96145e-05	-4.40247	SPBC685.03	2.96145e-05
SPAC57A10.09c	0.417539	8.11697	1.44703	0.158489	5.07605e-05	-4.42734	SPAC57A10.09c	5.07605e-05
SPAC343.06c	0.918594	4.29617	1.40606	0.170207	0.000102086	-4.45563	SPAC343.06c	0.000102086
SPAC19B12.06c	0.967188	6.66608	1.39376	0.173855	0.000124304	-4.464	SPAC19B12.06c	0.000124304
SPCC16A11.15c	0.598658	7.74749	1.36374	0.18302	0.000195004	-4.48416	SPCC16A11.15c	0.000195004
SPBC1685.13	0.419164	9.50622	1.34954	0.187484	0.000237692	-4.49358	SPBC1685.13	0.000237692
SPCC965.03	0.443437	6.71885	1.34658	0.188424	0.00024735	-4.49553	SPCC965.03	0.00024735
SPBC119.07	1.13626	4.26092	1.33712	0.191458	0.000279893	-4.50175	SPBC119.07	0.000279893
SPCC622.08c	0.425994	8.81746	1.33284	0.19284	0.000295857	-4.50454	SPCC622.08c	0.000295857
SPBC713.11c	0.523516	9.19385	1.31445	0.198876	0.000379381	-4.51649	SPBC713.11c	0.000379381
SPBC337.16	0.64188	7.21399	1.31321	0.199289	0.000385535	-4.51729	SPBC337.16	0.000385535
SPAC23D3.11	0.414096	7.50389	1.30984	0.20041	0.00040248	-4.51946	SPAC23D3.11	0.00040248
SPAC22F8.12c	1.12769	5.22541	1.28335	0.209412	0.000574014	-4.53637	SPAC22F8.12c	0.000574014
SPAPB2B4.01c	0.97457	4.86147	1.26939	0.214279	0.000704332	-4.54517	SPAPB2B4.01c	0.000704332
SPCC830.06	0.870937	3.9596	1.254	0.219739	0.000875759	-4.55477	SPCC830.06	0.000875759
SPBC17D1.17	0.493017	9.19872	1.24491	0.223017	0.000991421	-4.5604	SPBC17D1.17	0.000991421
SPBP23A10.16	0.48629	8.4133	1.23085	0.228153	0.00120215	-4.56903	SPBP23A10.16	0.00120215
SPAC10F6.11c	0.938066	4.0968	1.21157	0.235344	0.00155068	-4.58073	SPAC10F6.11c	0.00155068
SPAC3A11.04	1.00295	5.23586	1.18913	0.243923	0.00211781	-4.59415	SPAC3A11.04	0.00211781
SPBC24C6.09c	1.6498	7.43186	1.17836	0.248121	0.00245203	-4.60051	SPBC24C6.09c	0.00245203
SPCC622.10c	0.740942	3.89797	1.17308	0.250196	0.00263208	-4.60361	SPCC622.10c	0.00263208
SPAC23A1.18c	0.603715	4.1383	1.11299	0.274747	0.00561272	-4.63805	SPAC23A1.18c	0.00561272
SPCC24B10.10c	0.46034	5.19602	1.05977	0.297894	0.0108745	-4.66722	SPCC24B10.10c	0.0108745
SPCC1281.02c	0.660133	3.69363	1.04033	0.306684	0.0135252	-4.67756	SPCC1281.02c	0.0135252
SPCC576.04	1.03475	5.29528	1.02025	0.315949	0.0168679	-4.68806	SPCC576.04	0.0168679
SPAC20G4.05c	0.730159	5.46664	1.00915	0.321153	0.0190311	-4.69378	SPAC20G4.05c	0.0190311
SPAC869.07c	0.670656	7.76311	0.997085	0.326875	0.0215897	-4.69994	SPAC869.07c	0.0215897
SPAC1486.08	0.645071	3.84781	0.984553	0.332892	0.0244732	-4.70626	SPAC1486.08	0.0244732
SPAC19G12.06c	0.75897	6.41981	0.981244	0.334493	0.0252714	-4.70792	SPAC19G12.06c	0.0252714
SPAC1F8.05	0.854437	12.5141	0.978565	0.335794	0.0259289	-4.70926	SPAC1F8.05	0.0259289
SPAC10F6.14c	0.547506	5.42899	0.96419	0.34283	0.0296157	-4.71639	SPAC10F6.14c	0.0296157
SPAPB1A11.02	1.04678	5.68605	0.935867	0.35698	0.0393569	-4.73015	SPAPB1A11.02	0.0393569
SPCP31B10.06	0.469743	6.9334	0.935311	0.357262	0.0395786	-4.73042	SPCP31B10.06	0.0395786
SPAC4F10.22	0.616505	4.67746	0.929935	0.359992	0.0417669	-4.73299	SPAC4F10.22	0.0417669
SPAC17A5.09c	0.646316	4.22067	0.925189	0.362414	0.0437661	-4.73524	SPAC17A5.09c	0.0437661
SPCC1183.09c	0.617816	6.82708	0.897984	0.376503	0.0564229	-4.74797	SPCC1183.09c	0.0564229
SPAC2E11.17	0.421567	7.52886	0.889565	0.380934	0.0607333	-4.75184	SPAC2E11.17	0.0607333
SPAC14C4.01c	0.713143	4.42529	0.887301	0.382132	0.0619217	-4.75287	SPAC14C4.01c	0.0619217
SPBC609.01	0.524701	6.07436	0.881953	0.38497	0.0648588	-4.75531	SPBC609.01	0.0648588
SPBC16E9.03c	0.64218	4.11467	0.857706	0.398006	0.0791622	-4.76617	SPBC16E9.03c	0.0791622
SPAC1B2.02c	0.493311	5.96282	0.840864	0.407224	0.0904671	-4.77355	SPAC1B2.02c	0.0904671
SPBC1773.03c	0.751007	5.11898	0.83503	0.410448	0.0950027	-4.77608	SPBC1773.03c	0.0950027

### Sheet: Table 8
	logFC	AveExpr	t	P.Value	adj.p.value	B
SPAC22G7.11c	-1.81465	10.2985	-3.44388	0.00174744	3.79686e-14	-2.51287
SPAC2G11.05c	-2.40882	4.39712	-2.92981	0.00650374	3.79686e-14	-3.06994
SPCC1739.08c	-1.21131	6.61073	-1.83983	0.0759287	4.88475e-11	-4.12501
SPBC29A3.03c	-0.871913	4.14694	-1.59203	0.122095	2.11875e-08	-4.32208
SPAC15E1.03	-0.438693	9.47922	-1.51541	0.140368	1.11024e-07	-4.37868
SPAC1039.11c	-1.29399	7.39999	-1.39898	0.172301	1.19085e-06	-4.46046
SPAP7G5.06	-0.771616	5.95198	-1.21052	0.235739	3.97273e-05	-4.58136
SPCC1223.12c	-0.746099	8.07747	-1.19924	0.24003	4.71881e-05	-4.58813
SPAC6G9.05	-0.79423	5.66261	-1.08556	0.28651	0.00027564	-4.65324
SPCC338.18	-1.03321	6.25129	-1.0697	0.293475	0.000341331	-4.66187
SPAC23C11.04c	-0.693267	4.30259	-1.04103	0.306364	0.000501173	-4.67719
SPBPB21E7.01c	-0.443731	8.35572	-1.00296	0.324079	0.000855254	-4.69695
SPAC2C4.16c	-1.20306	8.16332	-0.89909	0.375923	0.00346794	-4.74746
SPBC4F6.08c	-0.984474	4.55918	-0.889141	0.381158	0.00393901	-4.75203
SPBC409.17c	-0.505153	4.43931	-0.877603	0.387288	0.00454981	-4.75728
SPAPJ691.03	-0.523446	6.40619	-0.868317	0.392267	0.00509035	-4.76145
SPAC14C4.15c	-0.543826	5.86309	-0.820937	0.418301	0.00922674	-4.78211
SPAC343.08c	-0.451422	4.79291	-0.819625	0.419037	0.00937344	-4.78267
SPBC3H7.06c	-0.586209	5.04955	-0.802127	0.428928	0.0115032	-4.79001
SPAC22H10.04	-0.663869	4.29142	-0.787627	0.437231	0.0135179	-4.79599
SPAC26A3.14c	-0.50009	7.13549	-0.783914	0.439373	0.0140702	-4.7975
SPCC338.04	-0.433708	5.96113	-0.783008	0.439896	0.0142073	-4.79787
SPBC27B12.10c	-0.598899	6.38651	-0.735952	0.467602	0.0234936	-4.81644
SPAC32A11.03c	-0.474865	3.6027	-0.70948	0.483626	0.0301378	-4.82641
SPCC4G3.16	-0.512896	4.58219	-0.655629	0.51717	0.0513508	-4.84562
SPBC19C2.03	-0.668645	6.52038	-0.64768	0.522227	0.0552039	-4.84834
SPBC1105.06	-0.58425	4.04382	-0.641085	0.526443	0.0585247	-4.85056
SPAC23C4.11	-0.41735	5.26552	-0.641034	0.526476	0.0585513	-4.85058
SPAC22H10.08	-0.5536	6.48943	-0.577349	0.568108	0.0989336	-4.87095
